# Small Molecule Properties Define Partitioning into Biomolecular Condensates

**DOI:** 10.1101/2022.12.19.521099

**Authors:** Sabareesan Ambadi Thody, Hanna D. Clements, Hamid Baniasadi, Andrew S. Lyon, Matthew S. Sigman, Michael K. Rosen

**Affiliations:** Department of Biophysics, Howard Hughes Medical Institute, UT Southwestern Medical Center, Dallas, TX, 75390, USA; Department of Chemistry, University of Utah, 315 South 1400 East, Salt Lake City, Utah 84112, USA; Department of Biochemistry, UT Southwestern Medical Center, Dallas, TX, 75390, USA

## Abstract

Biomolecular condensates regulate cellular function by compartmentalizing molecules without a surrounding membrane^1,2^. Condensate functions are believed to arise from the specific exclusion or enrichment of molecules^3-5^. Thus, understanding the principles governing condensate composition is critical to characterizing condensate function. The molecular bases of macromolecular composition have been studied in detail for several condensates^6-9^, but partitioning of small molecules into condensates remains poorly understood. Using mass spectrometry with validation by fluorescence microscopy, we quantified partitioning of ∼1700 metabolites and FDA-approved drugs into four condensates composed of different DNA and/or protein scaffolds. We found that partitioning spanned from ∼100-fold exclusion to ∼10,000-fold enrichment. Strong correlations between the different condensates suggest an underlying physical similarity despite disparate macromolecular components. Strongly partitioning molecules generally did not bind condensate-forming proteins with high affinity under conditions where condensates do not form, suggesting only a minor role for stereospecific interactions in partitioning. We developed a machine learning model that accurately predicts partitioning using only physicochemical properties of the compounds. The strongest predictors of partitioning were features related to aqueous solubility and hydrophobicity. Small molecule partitioning was similar for condensates in aqueous buffer and in concentrated cell extracts, suggesting analogous behaviors in vivo. Together, the data and model suggest that small molecule partitioning is not generally based on high-affinity, stereospecific interactions with scaffolds, but rather on physical properties of the compounds, and their compatibility with an emergent hydrophobic environment within the condensate. Our results will aid design of chemical compounds that target biomolecular condensates and reveal unexpected physical and functional similarities of distinct condensates.
