## Supplemental Table 2 for "Small Molecule Properties Define Partitioning into Biomolecular Condensates"

### Sheet: Sheet1
Metabolite Name	HMDB link
Glyoxylic acid	http://www.hmdb.ca/metabolites/HMDB0000119
Pyruvic acid	http://www.hmdb.ca/metabolites/HMDB0000243
Lactic acid	http://www.hmdb.ca/metabolites/HMDB0001311
Acetoacetic acid	http://www.hmdb.ca/metabolites/HMDB0000060
Glyceric acid	http://www.hmdb.ca/metabolites/HMDB0000139
Uracil	http://www.hmdb.ca/metabolites/HMDB0000300
Fumaric acid	http://www.hmdb.ca/metabolites/HMDB0000134
Maleic acid	http://www.hmdb.ca/metabolites/HMDB0000176
Succinic acid	http://www.hmdb.ca/metabolites/HMDB0000254
Nicotinic acid	http://www.hmdb.ca/metabolites/HMDB0001488
Taurine	http://www.hmdb.ca/metabolites/HMDB0000251
Pyroglutamic acid	http://www.hmdb.ca/metabolites/HMDB0000267
Citraconic acid	http://www.hmdb.ca/metabolites/HMDB0000634
N-Acetyl-L-alanine	http://www.hmdb.ca/metabolites/HMDB0000766
Malic acid	http://www.hmdb.ca/metabolites/HMDB0000744
Hypoxanthine	http://www.hmdb.ca/metabolites/HMDB0000157
a-ketoglutaric acid	http://www.hmdb.ca/metabolites/HMDB0000208
Xanthine	http://www.hmdb.ca/metabolites/HMDB0000292
Orotic acid	http://www.hmdb.ca/metabolites/HMDB0000226
Dihydroorotic acid	http://www.hmdb.ca/metabolites/HMDB0003349
Allantoin	http://www.hmdb.ca/metabolites/HMDB0000462
Aminoadipic acid	http://www.hmdb.ca/metabolites/HMDB0000510
Phenyllactic acid	http://www.hmdb.ca/metabolites/HMDB0000779
Phosphoenolpyruvic acid	http://www.hmdb.ca/metabolites/HMDB0000263
Uric acid	http://www.hmdb.ca/metabolites/HMDB0000289
Dihydroxy-acetone-phosphate	http://www.hmdb.ca/metabolites/HMDB0001473
Glycerol-3-phosphate	http://www.hmdb.ca/metabolites/HMDB0000126
Shikimic acid	http://www.hmdb.ca/metabolites/HMDB0003070
Aconitic acid	http://www.hmdb.ca/metabolites/HMDB0000072
Ascorbic acid	http://www.hmdb.ca/metabolites/HMDB0000044
Pyrophosphate	http://www.hmdb.ca/metabolites/HMDB0000250
Myo-inositol	http://www.hmdb.ca/metabolites/HMDB0000211
Hydroxyphenylpyruvic acid	http://www.hmdb.ca/metabolites/HMDB0000707
Homocysteic acid	http://www.hmdb.ca/metabolites/HMDB0002205
4-Pyridoxic acid	http://www.hmdb.ca/metabolites/HMDB0000017
3-phosphoglyceric acid	http://www.hmdb.ca/metabolites/HMDB0000807
Kynurenic acid	http://www.hmdb.ca/metabolites/HMDB0000715
Isocitric acid	http://www.hmdb.ca/metabolites/HMDB0000193
Citric acid	http://www.hmdb.ca/metabolites/HMDB0000094
D-gluconic acid	http://www.hmdb.ca/metabolites/HMDB0000625
Lipoic acid	http://www.hmdb.ca/metabolites/HMDB0001451
Pantothenic acid	http://www.hmdb.ca/metabolites/HMDB0000210
Deoxyuridine	http://www.hmdb.ca/metabolites/HMDB0000012
Ribose-phosphate	http://www.hmdb.ca/metabolites/HMDB0001548
Thymidine	http://www.hmdb.ca/metabolites/HMDB0000273
Uridine	http://www.hmdb.ca/metabolites/HMDB0000296
Deoxyinosine	http://www.hmdb.ca/metabolites/HMDB0000071
Glucose-6-phosphate	http://www.hmdb.ca/metabolites/HMDB0001401
2,3-Diphosphoglyceric acid	http://www.hmdb.ca/metabolites/HMDB0001294
Inosine	http://www.hmdb.ca/metabolites/HMDB0000195
Glutathione	http://www.hmdb.ca/metabolites/HMDB0000125
cAMP	http://www.hmdb.ca/metabolites/HMDB0000058
Deoxycholic acid	http://www.hmdb.ca/metabolites/HMDB0000626
UDP	http://www.hmdb.ca/metabolites/HMDB0000295
Cholic acid	http://www.hmdb.ca/metabolites/HMDB0000619
Thiamine Pyrophosphate	http://www.hmdb.ca/metabolites/HMDB0001372
ADP	http://www.hmdb.ca/metabolites/HMDB0001341
GDP	http://www.hmdb.ca/metabolites/HMDB0001201
FMN	http://www.hmdb.ca/metabolites/HMDB0001520
dCTP	http://www.hmdb.ca/metabolites/HMDB0000998
dTTP	http://www.hmdb.ca/metabolites/HMDB0001342
CTP	http://www.hmdb.ca/metabolites/HMDB0000082
UTP	http://www.hmdb.ca/metabolites/HMDB0000285
dATP	http://www.hmdb.ca/metabolites/HMDB0001532
ATP	http://www.hmdb.ca/metabolites/HMDB0000538
dGTP	http://www.hmdb.ca/metabolites/HMDB0001440
GTP	http://www.hmdb.ca/metabolites/HMDB0001273
UDP-D-glucose	http://www.hmdb.ca/metabolites/HMDB0000286
Glutathione Disulfide	http://www.hmdb.ca/metabolites/HMDB0003337
NAD+	http://www.hmdb.ca/metabolites/HMDB0000902
NADP+	http://www.hmdb.ca/metabolites/HMDB0000217
NADPH	http://www.hmdb.ca/metabolites/HMDB0000221
Coenzyme A	http://www.hmdb.ca/metabolites/HMDB0001423
Acetyl-CoA	http://www.hmdb.ca/metabolites/HMDB0001206
Urea	http://www.hmdb.ca/metabolites/HMDB0000294
Ethanolamine	http://www.hmdb.ca/metabolites/HMDB0000149
Imidazole	http://www.hmdb.ca/metabolites/HMDB0001525
Glycine	http://www.hmdb.ca/metabolites/HMDB0000123
Sarcosine	http://www.hmdb.ca/metabolites/HMDB0000271
Alanine	http://www.hmdb.ca/metabolites/HMDB0000161
Choline	http://www.hmdb.ca/metabolites/HMDB0000097
Dimethylglycine	http://www.hmdb.ca/metabolites/HMDB0000092
Serine	http://www.hmdb.ca/metabolites/HMDB0000187
Cytosine	http://www.hmdb.ca/metabolites/HMDB0000630
Creatinine	http://www.hmdb.ca/metabolites/HMDB0000562
Proline	http://www.hmdb.ca/metabolites/HMDB0000162
Indole	http://www.hmdb.ca/metabolites/HMDB0000738
Betaine	http://www.hmdb.ca/metabolites/HMDB0000043
Threonine	http://www.hmdb.ca/metabolites/HMDB0000167
Homoserine	http://www.hmdb.ca/metabolites/HMDB0000719
Cysteine	http://www.hmdb.ca/metabolites/HMDB0000574
Nicotinamide	http://www.hmdb.ca/metabolites/HMDB0001406
Thymine	http://www.hmdb.ca/metabolites/HMDB0000262
N-Acetylputrescine	http://www.hmdb.ca/metabolites/HMDB0002064
Hydroxyproline	http://www.hmdb.ca/metabolites/HMDB0000725
Leucine/isoleucine	http://www.hmdb.ca/metabolites/HMDB0000687
Ornithine	http://www.hmdb.ca/metabolites/HMDB0000214
Asparagine	http://www.hmdb.ca/metabolites/HMDB0000168
Aspartic acid	http://www.hmdb.ca/metabolites/HMDB0000191
Adenine	http://www.hmdb.ca/metabolites/HMDB0000034
Homocysteine	http://www.hmdb.ca/metabolites/HMDB0000742
Spermidine	http://www.hmdb.ca/metabolites/HMDB0001257
Lysine	http://www.hmdb.ca/metabolites/HMDB0000182
Glutamine	http://www.hmdb.ca/metabolites/HMDB0000641
O-acetyl-L-serine	http://www.hmdb.ca/metabolites/HMDB0003011
Glutamic acid	http://www.hmdb.ca/metabolites/HMDB0000148
Methionine	http://www.hmdb.ca/metabolites/HMDB0000696
Guanine	http://www.hmdb.ca/metabolites/HMDB0000132
Histidine	http://www.hmdb.ca/metabolites/HMDB0000177
Carnitine	http://www.hmdb.ca/metabolites/HMDB0000062
Methionine sulfoxide	http://www.hmdb.ca/metabolites/HMDB0002005
Phenylalanine	http://www.hmdb.ca/metabolites/HMDB0000159
Pyridoxamine	http://www.hmdb.ca/metabolites/HMDB0001431
Pyridoxine	http://www.hmdb.ca/metabolites/HMDB0000239
1-Methyl-Histidine	http://www.hmdb.ca/metabolites/HMDB0000001
N-acetyl-L-ornithine	http://www.hmdb.ca/metabolites/HMDB0003357
Arginine	http://www.hmdb.ca/metabolites/HMDB0000517
Citrulline	http://www.hmdb.ca/metabolites/HMDB0000904
Glucosamine	http://www.hmdb.ca/metabolites/HMDB0001514
Tyrosine	http://www.hmdb.ca/metabolites/HMDB0000158
Phosphorylcholine	http://www.hmdb.ca/metabolites/HMDB0001565
3-phospho-serine	http://www.hmdb.ca/metabolites/HMDB0001721
N6-Acetyl-L-lysine	http://www.hmdb.ca/metabolites/HMDB0000206
N-acetyl-glutamine	http://www.hmdb.ca/metabolites/HMDB0006029
N-acetyl-Glutamic acid	http://www.hmdb.ca/metabolites/HMDB0001138
Spermine	http://www.hmdb.ca/metabolites/HMDB0001256
Tryptophan	http://www.hmdb.ca/metabolites/HMDB0000929
Kynurenine	http://www.hmdb.ca/metabolites/HMDB0000684
N-acetyl-glucosamine	https://hmdb.ca/metabolites/HMDB0000803
Cystathionine	http://www.hmdb.ca/metabolites/HMDB0000099
Flavone	http://www.hmdb.ca/metabolites/HMDB0003075
Creatine	http://www.hmdb.ca/metabolites/HMDB0000064
Cystine	http://www.hmdb.ca/metabolites/HMDB0000192
Cytidine	http://www.hmdb.ca/metabolites/HMDB0000089
Biotin	http://www.hmdb.ca/metabolites/HMDB0000030
Deoxyadenosine	http://www.hmdb.ca/metabolites/HMDB0000101
Thiamine	http://www.hmdb.ca/metabolites/HMDB0000235
Adenosine	http://www.hmdb.ca/metabolites/HMDB0000050
1-Methyladenosine	http://www.hmdb.ca/metabolites/HMDB0003331
7-methylguanosine	http://www.hmdb.ca/metabolites/HMDB0001107
dCMP	http://www.hmdb.ca/metabolites/HMDB0001202
Glutathione	http://www.hmdb.ca/metabolites/HMDB0000125
CMP	http://www.hmdb.ca/metabolites/HMDB0000095
UMP	http://www.hmdb.ca/metabolites/HMDB0000288
dAMP	http://www.hmdb.ca/metabolites/HMDB0000905
dGMP	http://www.hmdb.ca/metabolites/HMDB0001044
AMP	http://www.hmdb.ca/metabolites/HMDB0000045
IMP	http://www.hmdb.ca/metabolites/HMDB0011681
S-adenosyl-L-methioninamine	http://www.hmdb.ca/metabolites/HMDB0000988
GMP	http://www.hmdb.ca/metabolites/HMDB0001397
Riboflavin	http://www.hmdb.ca/metabolites/HMDB0000244
S-adenosyl-L-homoCysteine	http://www.hmdb.ca/metabolites/HMDB0000939
S-adenosyl-L-methionine	http://www.hmdb.ca/metabolites/HMDB0062709
Folic acid	http://www.hmdb.ca/metabolites/HMDB0000121
7,8-dihydrofolic acid	http://www.hmdb.ca/metabolites/HMDB0001056
FAD	http://www.hmdb.ca/metabolites/HMDB0001248
2-Hydroxyglutaric acid	http://www.hmdb.ca/metabolites/HMDB0000606
Glycerophosphocholine	http://www.hmdb.ca/metabolites/HMDB0000086
N-Carbomyl-DL-Aspartic acid	https://pubchem.ncbi.nlm.nih.gov/compound/93072#section=Top
Oxaloacetic acid	http://www.hmdb.ca/metabolites/HMDB0000223
Cystamine	http://www.hmdb.ca/metabolites/HMDB0002991
Guanosine	http://www.hmdb.ca/metabolites/HMDB0000133
Pyridoxic acid	http://www.hmdb.ca/metabolites/HMDB0000017
Phosphocholine	http://www.hmdb.ca/metabolites/HMDB0001565
Fructose-1,6-biphosphate	http://www.hmdb.ca/metabolites/HMDB0001058
UDP-N-acetyl Glucosamine	http://www.hmdb.ca/metabolites/HMDB0000290
Putrescine	http://www.hmdb.ca/metabolites/HMDB0001414
Leucine	http://www.hmdb.ca/metabolites/HMDB0000687
keto-isovaleric acid	http://www.hmdb.ca/metabolites/HMDB0000019
Ketoleucine	http://www.hmdb.ca/metabolites/HMDB0000695
Malonic acid	http://www.hmdb.ca/metabolites/HMDB0000691
N-acetyl tyrosine	http://www.hmdb.ca/metabolites/HMDB0000866
Phosphoglucoconic acid	http://www.hmdb.ca/metabolites/HMDB0001316
Valine	http://www.hmdb.ca/metabolites/HMDB0000883
Gluconic acid	http://www.hmdb.ca/metabolites/HMDB0000625
N,N-Dimethyl guanosine	http://www.hmdb.ca/metabolites/HMDB0004824
Phosphorylethanolamine	http://www.hmdb.ca/metabolites/HMDB0000224
Guanidine	http://www.hmdb.ca/metabolites/HMDB0001842
Methyl Malonic acid	http://www.hmdb.ca/metabolites/HMDB0000202
Hydroxybutaric Acid	http://www.hmdb.ca/metabolites/HMDB0000710
Galactose	http://www.hmdb.ca/metabolites/HMDB0000143
Fructose	http://www.hmdb.ca/metabolites/HMDB0000660
Adenylosuccinic acid	http://www.hmdb.ca/metabolites/HMDB0000536
NADH	https://hmdb.ca/metabolites/HMDB0001487
CDP	https://hmdb.ca/metabolites/HMDB0001546
2-keto-isovalerate	https://hmdb.ca/metabolites/HMDB0000019
Acetyllysine	https://hmdb.ca/metabolites/HMDB0000446
Aconitate	https://hmdb.ca/metabolites/HMDB0000072
Allantoate	https://hmdb.ca/metabolites/HMDB0001209
Deoxyguanosine	https://hmdb.ca/metabolites/HMDB0000085
Indole-3-carboxylic acid	https://hmdb.ca/metabolites/HMDB0003320
Phenylpyruvate	https://hmdb.ca/metabolites/HMDB0000205
Xanthine	https://hmdb.ca/metabolites/HMDB0000292
Xanthosine	https://hmdb.ca/metabolites/HMDB0000299
2-Isopropylmalic acid	https://hmdb.ca/metabolites/HMDB0000402
2-hydroxyglutarate	https://hmdb.ca/metabolites/HMDB0059655
N-acetyl-glucosamine-1-phosphate	https://hmdb.ca/metabolites/HMDB0001367
Methylnicotinamide	https://hmdb.ca/metabolites/HMDB0003152
Lipoamide	https://hmdb.ca/metabolites/HMDB0000962
