## Supplemental Table 4 for "Small Molecule Properties Define Partitioning into Biomolecular Condensates"

### Sheet: Fluorescence_Drug_Parameters
Drug Position	Drug Name	Molecular Formula	smiles_code	MW	488 nm	546 nm	647 nm
02A04	Edrophonium chloride	C10H16NO	[N+](c1cc(O)ccc1)(CC)(C)C	166.243		Y
02G03	Dipyridamole	C24H40N8O4	c12c(c(nc(n1)N(CCO)CCO)N1CCCCC1)nc(nc2N1CCCCC1)N(CCO)CCO	504.634	Y
04H09	Quinacrine dihydrochloride hydrate	C23H30N3OCl	c1(c2c(nc3c1ccc(c3)Cl)ccc(c2)OC)NC(CCCN(CC)CC)C	399.964	Y
05E05	Metergoline	C25H29N3O2	c12c3c([C@@]4([C@](N(C[C@@H](C4)CNC(=O)OCc4ccccc4)C)(C1)[H])[H])cccc3n(c2)C	403.524	Y
05F05	Methylergometrine maleate	C20H25N3O2	C=1\2/[C@](N(C[C@@H](\C1)C(N[C@H](CO)CC)=O)C)(Cc1c3c2cccc3[nH]c1)[H]	339.438	Y
06D09	Doxorubicin hydrochloride	C27H29NO11	c12c(C(c3c(C1=O)cccc3OC)=O)c(c1c(c2O)C[C@](C[C@@H]1O[C@@H]1O[C@H]([C@H]([C@H](C1)N)O)C)(C(=O)CO)O)O	543.523			Y
06G11	Ceforanide	C20H21N7O6S2	N1\2C([C@]([C@]1(SC\C(=C2\C(=O)O)\CSc1n(nnn1)CC(=O)O)[H])(NC(Cc1c(CN)cccc1)=O)[H])=O	519.562	Y
07A08	Daunorubicin hydrochloride	C27H29NO10	c12c(C(c3c(C1=O)cccc3OC)=O)c(c1c(c2O)C[C@](C[C@@]1(O[C@@H]1O[C@H]([C@H]([C@H](C1)N)O)C)[H])(C(=O)C)O)O	527.524		Y
07A10	Ceftazidime pentahydrate	C22H22N6O7S2	N1\2C([C@H]([C@]1(SC\C(=C2\C([O-])=O)\C[n+]1ccccc1)[H])NC(\C(\c1nc(sc1)N)=N/OC(C(=O)O)(C)C)=O)=O	546.584	Y
07D08	Nystatine	C47H75NO17	[C@@H]1([C@H]([C@H]([C@@H]([C@H](O1)C)O)N)O)OC/1CC(C(C(CC(CC(C(CCC(CC(CC(CC(OC(C(C(C(\C=C\C=C\CC\C=C\C=C\C=C\C=C1)C)O)C)C)=O)O)O)O)O)O)=O)O)C(=O)O)O	926.103	Y
08A03	Pomalidomide	C13H11N3O4	Nc1cccc2C(=O)N(C3CCC(=O)NC3=O)C(=O)c12	273.247	Y
08F02	Dithiazanine iodide	C23H23N2S2	CCN1C2=CC=CC=C2SC1=CC=CC=CC3=[N+](C4=CC=CC=C4S3)CC.[I-]	518.482			Y
09EO4	Tadalafil	C22H19N3O4	[H][C@]12CC3=C(NC4=CC=CC=C34)[C@H](N1C(=O)CN(C)C2=O)C1=CC2=C(OCO2)C=C1	389.41	Y
09F11	Cefmetazole sodium salt	C15H16N7O5S3	[C@]1(NC(CSCC#N)=O)(C(N\2[C@@]1(SC\C(=C2\C(=O)[O-])\CSc1n(nnn1)C)[H])=O)OC	470.534	Y
10G08	Merbromin disodium salt	C20H16Br2HgO9	C12(c3c(c(c(c(c3)Br)[O-])[Hg]O)Oc3c1cc(c(c3)[O-])Br)OC(c1c2cccc1)=O	706.65	Y	Y
11B10	Moxalactam disodium salt	C20H18N6O9S	[C@@]1(C(N\2[C@@]1(OC\C(=C2\C([O-])=O)\CSc1n(nnn1)C)[H])=O)(NC([C@H](C([O-])=O)c1ccc(cc1)O)=O)OC	518.462	Y	Y
11F06	Beclomethasone dipropionate	C28H37O7Cl	[C@]12([C@]([C@H](C[C@]1([C@]1([C@@]([C@@]\3(\C(=C/C(\C=C3)=O)\CC1)C)([C@H](C2)O)Cl)[H])[H])C)(C(COC(=O)CC)=O)OC(=O)CC)C	521.048	Y
12F07	Bephenium hydroxynaphthoate	C17H22NO	[N+](Cc1ccccc1)(CCOc1ccccc1)(C)C	256.368	Y	Y
13A05	Methacycline hydrochloride	C22H22N2O8	[C@@]1\2([C@]([C@@H](\C(=C(/C1=O)\C(=O)N)\O)N(C)C)([C@H]([C@]1(\C(=C2\O)\C(c2c(C1=C)cccc2O)=O)[H])O)[H])O	442.423	Y
13F11	Rimexolone	C24H34O3	[C@]12([C@]([C@]3([C@@]([C@@]\4(\C(=C/C(\C=C4)=O)\CC3)C)([C@H](C1)O)[H])[H])(C[C@H]([C@@]2(C(=O)CC)C)C)[H])C	370.531		Y
14A09	Piperacetazine	C24H30N2O2S	N1(c2c(Sc3c1cccc3)ccc(c2)C(=O)C)CCCN1CCC(CC1)CCO	410.58	Y
15F02	Topotecan	C23H23N3O5	N12\C(\c3c(C1)cc1c(c(ccc1n3)O)CN(C)C)=C/C/1=C(\C2=O)/COC([C@]1(O)CC)=O	421.452	Y
16D02	Aminacrine	C13H10N2	c1(c2c(nc3c1cccc3)cccc2)N	194.236	Y
16F09	Valdecoxib	C16H14N2O3S	S(c1ccc(c2c(noc2C)c2ccccc2)cc1)(=O)(=O)N	314.364	Y
16G02	Epirubicin hydrochloride	C27H29NO11	c12c(C(c3c(C1=O)cccc3OC)=O)c(c1c(c2O)C[C@](C[C@@]1(O[C@H]1O[C@H]([C@@H]([C@H](C1)N)O)C)[H])(C(=O)CO)O)O	543.523		Y
17A08	Methylene blue	C16H18N3S	CN(C)c1ccc2N=C3C=CC(=[N+](C)C)C=C3Sc2c1	284.406			Y
17B04	Cefamandole sodium salt	C18H17N6O5S2	Cn1nnnc1SCC2=C(N3[C@H](SC2)[C@H](NC(=O)[C@H](O)c4ccccc4)C3=O)C(=O)[O-]	461.502		Y
18E12	Tolonium chloride	C15H16N3S	CN(C)c1ccc2nc3cc(C)c(N)cc3[s+]c2c1	270.379			Y
18F07	Tinoridine hydrochloride	C17H20N2O2S	CCOC(=O)c1c(N)sc2CN(Cc3ccccc3)CCc12	316.424	Y	Y
19F08	Nilotinib	C28H22N7OF3	CC1=C(C=C(C=C1)C(=O)NC2=CC(=CC(=C2)C(F)(F)F)N3C=C(N=C3)C)NC4=NC=CC(=N4)C5=CN=CC=C5	529.525			Y
19F11	Flupirtine	C15H17N4O2F	CCOC(=O)Nc1ccc(NCc2ccc(F)cc2)nc1N	304.324	Y	Y
19H08	Chicago Sky Blue 6B	C34H24N6Na4O16S4	COc1cc(ccc1\N=N\c2ccc3c(cc(c(N)c3c2O)S(=O)(=O)[O-])S(=O)(=O)[O-])c4ccc(\N=N\c5ccc6c(cc(c(N)c6c5O)S(=O)(=O)[O-])S(=O)(=O)[O-])c(OC)c4	992.82		Y	Y
05G06	Mitoxantone	C22H30Cl2N4O6	c12c(C(c3c(C1=O)c(ccc3O)O)=O)c(ccc2NCCNCCO)NCCNCCO	517.41		Y	Y
12H03	Toremifene	C26H28ClNO	C(=C(/c1ccccc1)\CCCl)(/c1ccc(cc1)OCCN(C)C)\c1ccccc1	405.97	Y
