## Supplemental Table 6 for "Small Molecule Properties Define Partitioning into Biomolecular Condensates"

### Sheet: Sheet1
Protein	Length	Total_charge (D,E,R,H,K)	Total_acidic (D,E)	Total_basic (R,H,K)	Total_Aromatic(F,Y,W)	NCPR	hydropathy	disorder_promoting	acidic_fraction	basic_fraction	Aromatic_fraction	Charget at pH 7.4	Scaffold PC	Molecular weight (Da)	[Condensate Protein] µM	[Solution Protein] µM	Droplet volume fraction (% )	Mass Percentage inside the condensate (%)
Dhh1	506	238	102	136	82	0.004	4.12	0.61	0.2	0.27	0.16	2.4	140	57543 (Dhh1)	700	5	0.6 ± 0.2	4
cGAS(FL-WT)	522	324	126	198	82	0.05	3.83	0.68	0.24	0.38	0.16	26.3	200	58814 (cGAS)+ 27833 (DNA)	400	2	0.5 ± 0.2	2.3
SH3-5R and PRM-5R	541	392	237	155	191	0.16	7.02	1.61	0.59	0.54	0.48	0.7	100	43901 (SH3-5R) + 12663 (PRM-5R)	1000	10	1.0 ± 0.2	5.6
SUMO-10R and SIM-10R	1385	641	401	240	57	-0.18	7.3	1.56	0.87	0.41	0.06	-79.6	60	124551 (SUMO-10R) + 31668 (PRM-5R)	600	10	1.2 ± 0.2	9.3
