## Supplemental Table 7 for "Small Molecule Properties Define Partitioning into Biomolecular Condensates"

### Sheet: Sheet1
				Test R2				Test MAE
Entry	Molecular descriptors	Descriptor curation	N Descriptors	Random Forest (RF)	RF with Pruning (CCP)	Neural Net (NN)	XGBoost	Random Forest (RF)	RF with Pruning (CCP)	Neural Net (NN)	XGBoost
1	QikProp	None	50	0.48	0.48	0.41	0.51	0.441521	0.438935	0.486609	0.425774
2	Mordred	None	535	0.43	0.43	0.2	0.46	0.477354	0.476951	0.5914	0.458467
3	QikProp + Mordred	None	585	0.46	0.45	0.2	0.45	0.457109	0.459864	0.576286	0.456607
4	QikProp	Collinearity < 0.9	39	0.48	0.48	0.42	0.51	0.442676	0.440142	0.482416	0.431862
5	Mordred	Collinearity < 0.9	466	0.43	0.43	0	0.47	0.477524	0.476724	0.582853	0.452438
6	QikProp + Mordred	Collinearity < 0.9	494	0.5	0.5	0.26	0.51	0.440327	0.439299	0.581718	0.427931
7	QikProp with p-val < 0.01	z-test p-value < 0.01	33	0.45	0.45	0.43	0.48	0.450189	0.447633	0.481863	0.439876
8	QikProp + Mordred with P-val < 0.01	z-test p-value < 0.01	338	0.44	0.45	0.09	0.49	0.468855	0.467817	0.562236	0.441729
