## Supplemental Table 8 for "Small Molecule Properties Define Partitioning into Biomolecular Condensates"

### Sheet: Sheet1
Entry	Condensate	N train	N test	Test R2	Test MAE
1	SUMOSIM	656	302	0.47	0.494374
2	SH3PRM	707	311	0.51	0.425774
3	cGAS	700	307	0.48	0.49781
4	Dhh1	662	281	0.49	0.448313
5	All condensates*	2725	1201	0.51	0.46173
6	Average logPC**	801	344	0.5	0.413112
* Data from all four condensates were combined using an additional condensate experimental property as a descriptor (the condensate Prodan measurement, Table S3).
** The average logPC is the average measurement for each molecule across all four buffered condensates.
