## Supplemental Table 9 for "Small Molecule Properties Define Partitioning into Biomolecular Condensates"

### Sheet: Sheet1
Entry	Condensate	N train	N test	XGBoost learning rate	XGBoost max tree depth	XGBoost N estimators	XGBoost subsample frac.
1	SUMOSIM	656	302	0.1	4	25	0.95
2	SH3PRM	707	311	0.1	4	25	0.9
3	cGAS	700	307	0.1	4	25	0.95
4	Dhh1	662	281	0.1	4	20	0.95
5	All condensates	2725	1201	0.15	4	25	0.8
6	Average logPC	801	344	0.15	3	30	0.95
7	SUMOSIM (U2OS cell lysate)	90	451	0.1	4	25	0.95
8	SUMOSIM (xenopus laevis oocyte extract)	528	106	0.1	4	25	0.95
